# Microglial Fructose Metabolism Is Essential for Glioblastoma Growth

**DOI:** 10.1101/2025.04.12.646414

**Authors:** Leah K. Billingham, Susan L. DeLay, Shashwat Tripathi, Ian Olson, Kaylee Zilinger, Jay Subbiah, Zhaoquan Wang, Nishanth S. Sadagopan, Tzu-yi Chia, Hinda Najem, Guillaume Cognet, Joshua Katz, Gustavo Ignacio Vázquez-Cervantes, Si Wang, Hanxiao Wan, Allie B. Lipshutz, Alina R Murphy, Joeseph Duffy, Irina V. Balyasnikova, Peng Zhang, Dieter Henrik Heiland, Atique U. Ahmed, Catalina Lee-Chang, Amy B. Heimberger, Justin S.A. Perry, Alexander Muir, Navdeep S. Chandel, Jason Miska

**Affiliations:** Department of Neurological Surgery, Feinberg School of Medicine, Northwestern University, 676 N St. Clair, Suite 2210, Chicago, IL 60611, USA; Malnati Brain Tumor Institute of the Lurie Comprehensive Cancer Center, Feinberg School of Medicine, Northwestern University, Chicago IL; Immunology Program, Sloan Kettering Institute, Memorial Sloan Kettering Cancer Center, New York, NY, USA; Immunology and Microbial Pathogenesis Program, Weill Cornell Medicine, New York, NY, USA; Ben May Department for Cancer Research, University of Chicago, Chicago, IL, USA; Department of Neurosurgery, Medical Center – University of Freiburg, Freiburg, Germany; German Cancer Consortium (DKTK), partner site Freiburg, Freiburg, Germany; Department of Neurosurgery, University Hospital Erlangen, Friedrich-Alexander University Erlangen Nuremberg, Erlangen, Germany^3^; Translational Neurosurgery, Friedrich-Alexander University Erlangen Nuremberg, Erlangen, Germany; Louis V. Gerstner Jr. Graduate School of Biomedical Sciences, Memorial Sloan Kettering Cancer Center, New York, NY, USA; Department of Medicine, Northwestern University Feinberg School of Medicine, Chicago, IL, USA

**Keywords:** Brain Tumor, microglia, fructose metabolism

## Abstract

Glioblastoma (GBM) is most common and aggressive primary brain tumor in adults, for which standard of care hasn’t changed in twenty years. GBM tumor associated macrophages (TAMCs), consisting of infiltrating myeloid cells from the periphery and resident microglia cells, are pro-tumorigenic, promoting tumor growth. Fructose is one of the most abundant metabolites in the GBM tumor microenvironment (TME), as well as in the healthy central nervous system (CNS). In the CNS and GBM, microglia are the predominant expressors of the fructose transporter GLUT5. Mice lacking the GLUT5 transporter (GLUT5-KO) survive significantly longer after orthotopic implantation of two glioma cell lines than wildtype mice, which is not due to dietary fructose or peripherally derived TAMCs. Investigation of the TME showed that GLUT5-KO mice have more highly activated and inflammatory innate and adaptive immune compartments. Microglia cultured in fructose have a decreased phagocytic ability and exhibit decreased inflammatory capacity due to the polyol pathway promoting redox homeostasis.
