## Supplemental Table 1 for "Microglial Fructose Metabolism Is Essential for Glioblastoma Growth"

### Sheet: Sheet1
	Sample identity:	TUMOR	TUMOR	TUMOR	TUMOR
External/Internal	Metabolite	mp06-m031 equil	mp06-m032 equil	mp06-m033 equil	mp06-m034 equil
External	acetylaspartate	NF	NF	NF	NF
External	ADP	4.20113	4.38365	NF	NF
Internal	ADP	2.04272	2.13147	NF	NF
External	ATP	NF	NF	NF	NF
Internal	ATP	NF	NF	NF	NF
External	biotin	0.179743	NF	NF	NF
External	CDP	NF	NF	NF	NF
External	CDP-choline	0.0179824	0.0517011	NF	NF
External	CTP	NF	NF	NF	NF
Internal	cystathionine	0.117995	0.071806	0.069103	0.00812487
External	dATP	NF	NF	NF	NF
External	dCTP	NF	NF	NF	NF
External	Dimethylglycine	NF	NF	NF	NF
External	dTMP	0.0175268	0.0179074	NF	0.00965254
External	FAD	NF	NF	NF	NF
External	folate	NF	NF	NF	NF
External	Fructose	TOO HIGH	TOO HIGH	TOO HIGH	TOO HIGH
External	Fructose-1-6-bisphosphate	NF	NF	NF	NF
External	GDP	NF	NF	NF	NF
External	GTP	NF	NF	NF	NF
Internal	Indole-3-pyruvate	NF	NF	NF	NF
External	N,N,N-Trimethyllysine	0.0847697	0.0392733	NF	NF
Internal	NAD	0.755749	0.17605	NF	NF
External	phenylacetylglutamine	NF	NF	NF	NF
External	Phosphoserine	NF	NF	NF	NF
Internal	phosphoserine	NF	NF	NF	NF
External	pyridoxine	NF	NF	NF	NF
External	Riboflavin	0.00433316	NF	0.00300077	NF
External	trans-urocanate	NF	NF	4.38676	NF
External	UDP	0.0464168	0.0502766	NF	NF
Internal	UDP	0.0630028	0.0682418	NF	NF
Internal	UDP-glucose	0.807108	0.447498	NF	NF
External	UMP	NF	NF	NF	NF
External	UTP	NF	NF	NF	NF
Internal	gssg	8.46143	8.97314	NF	0.479328
Internal	UDP-GlcNAc	0.336022	0.224088	NF	NF
Internal	AMP	16.2399	8.18769	0.0179341	0.126923
Internal	hypotaurine	1.18897	0.994068	NF	NF
Internal	glucose-6-phosphate	3.0048	2.90404	0.310975	0.235655
Internal	proline	11.0835	20.3316	4.81533	4.9927
Internal	SAH	0.0325033	0.0321715	0.006392	0.000885826
Internal	GMP	0.10706	0.231062	0.00226278	NF
External	GMP	0.109686	0.236731	0.0023183	NF
External	Guanidinoacetate	2.12065	2.4285	1.13806	1.56592
External	ribose-5-phosphate	5.58523	2.30419	0.202944	0.249982
Internal	gamma-glutamyl-alanine	0.0426491	0.0704798	0.0484746	0.00181349
External	cytidine	0.902893	3.41786	0.152952	0.31955
External	glucose-1-phosphate	2.71812	2.31582	0.201561	0.219805
Internal	glycine	47.9387	492.003	508.386	68.9308
Internal	glycerophosphocholine	8.53971	10.4446	0.569705	0.711915
External	Uric-acid	18.448	17.9742	31.8608	19.5391
Internal	sarcosine	7.13654	4.49242	5.76292	2.70017
Internal	phosphocholine	9.61616	11.5676	1.012	1.50171
Internal	lactate	1158.19	1814.04	914.736	1080.93
External	phosphocreatine	1.7478	2.82918	1.62596	1.50998
External	thymidine	1.42667	2.66268	0.730399	1.22305
Internal	ornithine	6.12832	9.81334	18.4344	4.53389
External	DHAP	5.2183	8.53421	0.484702	1.03521
Internal	uracil	3.40755	13.3747	1.55301	2.20321
External	Carbamoylaspartate	0.00142681	0.000962567	0.00156976	0.00202062
Internal	carbamoylaspartate	0.199988	0.134917	0.220023	0.283219
External	Sarcosine	8.37193	5.2701	6.76052	3.16759
External	allantoin	10.5987	14.0448	8.36602	8.48979
Internal	methionine sulfoxide	0.202068	0.371182	0.321849	0.175634
Internal	pyruvate	64.7795	41.2956	83.371	73.7736
External	o-phosphoethanolamine	3.86097	4.71242	1.63005	2.13069
Internal	taurine	50.6862	87.8848	18.0156	23.409
Internal	glutamate	13.473	23.9608	2.17308	3.07798
Internal	pipecolate	0.186902	0.554174	0.198289	0.129282
Internal	aspartate	4.17027	4.32742	6.9766	1.00233
Internal	acetylcarnitine	3.38346	2.84945	0.512568	0.639513
External	acetylcarnitine	3.64599	3.07055	0.552341	0.689136
External	hydroxyproline	1.55377	3.04426	0.603934	1.17275
External	CMP	0.214452	0.110355	NF	NF
External	carnitine	2.04691	2.42756	1.84583	1.452
Internal	leucine	10.3339	23.7015	15.7472	7.09565
Internal	3-phosphoglycerate	5.43629	2.73426	0.58871	0.3094
Internal	valine	12.4261	26.9133	19.8564	9.75752
Internal	citrate	42.9909	35.8686	31.8731	33.7716
External	uridine	1.50134	2.5147	0.410274	0.457136
Internal	isoleucine	5.24438	12.5945	10.5028	3.82064
Internal	citrulline	3.07778	4.64863	3.41477	2.09362
Internal	tyrosine	8.07565	8.59591	8.35548	2.87722
Internal	phenylalanine	6.95239	13.2911	11.3871	4.63366
Internal	methionine	3.42143	5.90983	4.36761	2.39562
Internal	kynurenine	0.0889173	0.144233	0.0617587	0.04787
External	acetylmethionine	0.0384145	NF	NF	NF
Internal	histidine	7.88731	10.9316	14.1908	6.89555
Internal	threonine	8.93244	21.9924	32.0892	14.5466
Internal	tryptophan	2.19035	2.87031	2.28863	0.779838
Internal	alanine	132.012	182.463	118.405	108.134
Internal	Kynurenic acid	0.00665272	0.00807824	0.00977417	0.00885457
Internal	2HG	9.64726	1.27367	14.2778	9.92174
External	Ascorbate	0.0263221	0.105855	42.2243	13.1143
External	2-hydroxybutyrate	21.4994	28.7175	8.057	5.9423
External	3-methyl-2-oxopentanoic acid	8.14113	10.9326	5.69337	4.30966
Internal	lysine	15.7923	31.9478	37.1439	17.7489
External	Phosphoenolpyruvate	1.60406	1.64351	0.606099	0.70473
External	asymmetric-dimethylarginine	0.0949813	0.299196	0.082884	0.0850195
Internal	asparagine	3.45567	5.27281	4.2725	3.30062
External	carnosine	0.859784	0.252708	2.24568	1.05696
External	xanthine	5.97827	8.37075	0.777431	0.486929
Internal	xanthine	5.98224	8.37632	0.777948	0.487252
Internal	orotate	0.129355	0.093268	0.186965	0.171389
Internal	gsh	8.06025	1.21754	0.263768	0.641735
Internal	niacinamide	1.3646	1.87793	1.26145	1.17882
Internal	creatinine	1.84941	2.02979	4.15199	3.32986
External	creatine	29.4771	40.1548	33.9225	28.6316
Internal	serine	12.9817	18.715	63.8902	20.3946
External	N-Formyl-L-Methionine	0.0969547	0.147272	0.168824	0.085307
Internal	betaine	39.0209	103.455	58.6869	24.3612
Internal	pantothenate	0.211309	0.225664	1.57902	1.13372
Internal	cis-aconitate	0.475637	0.477553	1.08489	0.695403
Internal	arginine	8.84444	10.7473	13.4472	6.467
Internal	N6-acetyllysine	0.0711237	0.0978592	0.0674892	0.047919
Internal	malate	6.14102	5.63097	8.19818	7.59195
Internal	choline	9.59716	11.5649	5.20718	5.36305
Internal	akg	4.75805	2.38294	6.87145	6.51408
External	betaine	77.1373	204.511	116.013	48.1576
Internal	hypoxanthine	2.49961	2.97294	0.197687	0.230113
External	beta-Alanine	0.0276291	0.0767589	NF	0.0151847
External	Glycerol-3-phosphate	2.0536	1.84547	NF	NF
Internal	glutamine	49.4427	26.017	245.365	130.913
Internal	fructose	93.7644	100.492	569.321	300.831
Internal	a-aminobutyrate	25.438	68.9398	30.8745	23.6149
Internal	Methylmalonic acid	0.462995	0.504734	0.789713	0.582089
Internal	glucose	218.259	211.145	1441.7	729.73
Internal	gaba	0.866987	1.06805	1.31208	1.1588
External	IMP	0.0932874	NF	NF	NF
External	thiamine	0.0182631	NF	NF	NF
Internal	glycerate	0.409987	0.99415	2.18711	1.33356
External	glycerate	0.148486	0.360054	0.79211	0.482979
External	CoA	0.155186	0.00834825	0.084401	NF
Internal	argininosuccinate	0.0160215	0.0357378	0.106715	0.0665512
External	acetylglutamine	0.115003	0.32435	0.702606	0.399096
Internal	acetylglutamine	0.632593	1.78414	3.86479	2.19529
External	Itaconic acid	1.41695	2.88472	1.5069	1.63731
External	Inosine	0.00111945	0.000988539	0.000324763	0.000289114
Internal	inosine	0.115653	0.102128	0.033552	0.029869
External	sorbitol	0.732877	1.4334	1.83396	1.28946
External	myo-inositol	4.38448	6.55345	14.6476	13.3038
Internal	aminoadipate	0.709187	0.762106	0.754553	0.706048
Internal	cystine	0.348227	1.84206	5.51505	1.38809
Internal	succinate	2.30215	2.37067	2.58897	2.37827
External	Mannose	87.1421	55.0627	439.361	176.422
Internal	mannose	55.0507	34.7851	277.56	111.452
External	pyridoxal	0.0375027	0.0501239	0.243004	0.144624
External	Fumarate	7.59717	9.21775	8.23024	8.21052
External	Indole 3-lactate	0.0572099	NF	0.0301476	NF
Internal	Indole-3-carboxaldehyde (indole-3-aldehyde)_01	0.557173	1.0945	0.543709	0.531639
Internal	methylthioadenosine	NF	NF	NF	0.00235296
Internal	aKB	0.761441	7.46436	3.44916	1.43349
